# Multi-tissue transition of A-to-I RNA editing pattern and its regulatory relevance in transcription, splicing, and translation during development

**DOI:** 10.1101/2024.02.21.581478

**Authors:** Jia-Qi Pan, Xu-Bin Pan, Yan-Shan Liu, Yun-Yun Jin, Jian-Huan Chen

## Abstract

Previous studies have shown that A-to-I RNA editing can occur in various organs and tissues under normal physiological conditions. However, the dynamics of RNA editing and its functional relevance in multiple tissues and organs during the embryo-to-adult transition in mammals remain to be elucidated. Here, we performed a comprehensive analysis of RNA-Seq and Ribo-Seq data from six mouse tissues at embryonic and adult stages to elucidate the A-to-I RNA editing transition during development and to validate it in additional mouse brain datasets spanning multiple developmental stages. Our results revealed a general transition of up-regulated A-to-I RNA editing activity across numerous tissue types during embryonic-adult development, indicated by significantly increased average RNA editing levels. Consistently, differential RNA editing (DRE) analysis showed more up-regulated than down-regulated RNA editing sites in all six tissue types. Furthermore, such RNA editing transitions during development could contribute to differential gene expression (DEG) at both transcriptional and translational levels, as well as differential alternative splicing (DAS) across multiple tissues. Differentially edited genes with DEG or DAS could be involved not only in tissue-specific biological functions but also in common routine biological processes during development. Notably, *Adarb1* was found to be a more important player than *Adar* in the CNS (the brain and retina), with its expression levels increasing gradually and correlating with the A-to-I RNA editing activity. Our study demonstrates the potential role of A-to-I editing during development across multiple tissues, providing new insights into its regulatory relevance in both transcriptional and translational landscapes.
