## Supplemental_Table_S2 for "Multi-tissue transition of A-to-I RNA editing pattern and its regulatory relevance in transcription, splicing, and translation during development"

### Sheet: Brain
Table S1. Differential A-to-I RNA Editing between embryonic and adult stages in each tissue.
Up-regulated sites		Down-regulated sites
Tmem80:chr7:141336691		Srrm2:chr17:23819630
Fam219a:chr4:41518514		Dctn2:chr10:127281782
Vamp4:chr1:162598198		Anks1:chr17:28058421
Rpa1:chr11:75300618		Zfp35:chr18:24003305
Rnf168:chr16:32300288		Sod2:chr17:13019972
Rragd:chr4:33019420		Mkln1:chr6:31515667
Cacng8:chr7:3415084		Plpp3:chr4:105231309
2900026A02Rik:chr5:113088015		Pgrmc1:chrX:36605253
Qpctl:chr7:19140389		Pef1:chr4:130127645
Tanc2:chr11:105928080		D2hgdh:chr1:93852018
Cds2:chr2:132309884		Eapp:chr12:54672357
Sh2d5:chr4:138260077		Cct5:chr15:31594395
Tmub2:chr11:102287648		Nrep:chr18:33438644
Grik1:chr16:87940543		Hip1:chr5:135408855
Ovca2:chr11:75176432		Camk1d:chr2:5379353
Mad2l1:chr6:66540791		Astn1:chr1:158691078
Wipi2:chr5:142669249		Haus2:chr2:120621168
Gnl3l:chrX:150985497		Shc4:chr2:125673601
Cds2:chr2:132309880		Stk11:chr10:80130558
Snhg11:chr2:158384953		Hjurp:chr1:88263988
Dact3:chr7:16885789		Gm20721:chr2:174346296
Ankrd28:chr14:31700626
Grik5:chr7:25010305
Igfbp7:chr5:77407731
Nup155:chr15:8158190
Dusp3:chr11:101972684
Gabra3:chrX:72445292
Nfx1:chr4:41012913
Cds2:chr2:132309656
Rpa1:chr11:75300977
Slc1a1:chr19:28913219
Cyfip2:chr11:46272643
Mkln1:chr6:31515747
Zfp811:chr17:32796133
Rpa1:chr11:75301000
Ap3s2:chr7:79875881
Map1lc3a:chr2:155277521
Dusp3:chr11:101972669
Ankrd28:chr14:31700662
Bok:chr1:93695368
Dnajc5:chr2:181553743
Ovca2:chr11:75177351
Fnbp1:chr2:31026924
Tbc1d24:chr17:24177814
Zfp771:chr7:127254322
Psma3:chr12:70994629
Ift22:chr5:136913099
Psma3:chr12:70995171
Zfp738:chr13:67658934
4930402H24Rik:chr2:130872892
Grik5:chr7:25010649
Rpa1:chr11:75300999
Mier1:chr4:103164712
Ovca2:chr11:75176383
Zyg11b:chr4:108230620
Rpa1:chr11:75300623
Ap3s2:chr7:79875889
Psma3:chr12:70995180
Parg:chr14:32296625
Iws1:chr18:32102504
Slc6a6:chr6:91758759
Wipi2:chr5:142669292
Slc37a3:chr6:39335154
Lmtk2:chr5:144187072
Sdf4:chr4:156010666
Tmem63b:chr17:45662949
Blcap:chr2:157558160
Smim14:chr5:65448046
Gm49394:chr7:142653273
Prxl2c:chr13:64290351
Meg3:chr12:109564512
Slc35e1:chr8:72482340
Rpa1:chr11:75301015
Slc35e2:chr4:155621903
Gria2:chr3:80706912
Zyg11b:chr4:108230936
Rnf168:chr16:32300332
Map3k7:chr4:32022582
Calm1:chr12:100207186
Zfp444:chr7:6193172
Selenot:chr3:58590700
Igfbp7:chr5:77407783
Meg3:chr12:109559014
Pum2:chr12:8750269
Nlgn2:chr11:69834033
Tbc1d24:chr17:24176489
Dact3:chr7:16885834
Rpa1:chr11:75300593
Rnf168:chr16:32300268
Gnl3l:chrX:150984264
Rpa1:chr11:75300577
Tmem80:chr7:141336690
Grik5:chr7:25010650
Tbc1d24:chr17:24176442
Tbc1d24:chr17:24176191
Luc7l:chr17:26283571
Stam:chr2:14148757
Dagla:chr19:10245688
Nup155:chr15:8159489
Mfn1:chr3:32561485
Sparc:chr11:55402016
Arf3:chr15:98737112
Nt5dc3:chr10:86837287
Gm2a:chr11:55110583
Usp29:chr7:6966512
Wipi2:chr5:142669235
Nf2:chr11:4767141
Crk:chr11:75705297
Sh2d5:chr4:138260043
Rpa1:chr11:75300560
Dnm1:chr2:32309427
Comt:chr16:18407529
Phactr1:chr13:43136182
Sh2d5:chr4:138260099
Mrpl43:chr19:45005288
Kif3c:chr12:3404647
Ociad1:chr5:73312444
Gm42878:chr5:121545448
Gng7:chr10:80949087
Cdh22:chr2:165111749
Utp6:chr11:79934083
Gm13127:chr4:144588117
Zmat3:chr3:32336519
Dffa:chr4:149118197
Grik5:chr7:25010435
Eapp:chr12:54671755
Gnl3l:chrX:150985454
Wipi2:chr5:142669275
Gm49394:chr7:142653728
Ezh1:chr11:101198300
Ovca2:chr11:75176344
Gm5644:chrX:145601918
Dagla:chr19:10245733
Smim14:chr5:65448045
Psmd9:chr5:123248666
Fam32a:chr8:72223582
Dnajc18:chr18:35672446
Mad2l1:chr6:66540740
Gm45871:chr18:90592256
Ctsb:chr14:63144541
Dync1li2:chr8:104418099
Slc35e1:chr8:72482674
Dnajc5:chr2:181552182
C330018D20Rik:chr18:56956926
Samm50:chr15:84215239
Ggps1:chr13:14051043
Bri3bp:chr5:125457542
Ebna1bp2:chr4:118626126
Cds2:chr2:132309669
Prps1l3:chr12:57239283
Zfp771:chr7:127254249
Rpa1:chr11:75300631
Fam32a:chr8:72223594
Cadps:chr14:12411582
Hmg20b:chr10:81346249
Gria2:chr3:80706908
Rpl7l1:chr17:46774930
Fbxl20:chr11:98083286
Ebna1bp2:chr4:118626823
Hdhd2:chr18:76974942
Rragd:chr4:33020417
Wipi2:chr5:142669236
Slc35e2:chr4:155621026
Polr3k:chr2:181868697
Dagla:chr19:10245696

### Sheet: Heart
Up-regulated sites		Down-regulated sites
Pakap:chr4:57895139		Ahsa2:chr11:23488737
Bicd2:chr13:49385820		Blcap:chr2:157558140
Iqgap1:chr7:80712052		Copg2:chr6:30747963
Gpx3:chr11:54910080		Rpa1:chr11:75300577
Stard8:chrX:99074547		Naa35:chr13:59635067
Cox15:chr19:43735491		Rpa1:chr11:75300630
Slfn5:chr11:82963275		Rpa1:chr11:75300984
Eapp:chr12:54671755		2900026A02Rik:chr5:113087988
H19:chr7:142577095		Rpa1:chr11:75301010
Ppp1r15b:chr1:133138010		Gsr:chr8:33697541
Gm49394:chr7:142653273		Mdc1:chr17:35858620
Nfia:chr4:98117441		Hnrnpdl:chr5:100036926
2900026A02Rik:chr5:113087496		Rfx7:chr9:72620728
Sntb2:chr8:107018209		Klhl24:chr16:20124326
Gm9575:chr16:50666194		Ppp1r3c:chr19:36733038
Trim12c:chr7:104339032		4930481A15Rik:chr19:5415628
Selenop:chr15:3280063		Fitm2:chr2:163467539
Trim12c:chr7:104339306		Rpa1:chr11:75301015
Nras:chr3:103066090		Rpa1:chr11:75300578
Mtmr2:chr9:13805848		Arhgef15:chr11:68944581
Prps1l3:chr12:57239283		Gnai3:chr3:108109229
Sdf4:chr4:156010666		Cited4:chr4:120667174
Nol10:chr12:17429859		Coq3:chr4:21911667
Gm42878:chr5:121545448		Rpa1:chr11:75301000
Mad2l1:chr6:66540791		Nup155:chr15:8159489
Ube2l6:chr2:84809493		Ecm2:chr13:49531582
Prxl2c:chr13:64290180		Rpa1:chr11:75300618
Igfbp7:chr5:77407783		Rpa1:chr11:75301007
2900026A02Rik:chr5:113087943		C330018D20Rik:chr18:56956504
Mad2l1:chr6:66540846		Rpa1:chr11:75300560
Rragd:chr4:33020417
Slfn5:chr11:82963279
Slc35e1:chr8:72482674
Parg:chr14:32296625
Cds2:chr2:132309880
Map3k12:chr15:102498697
Dcp2:chr18:44424703
Arhgdia:chr11:120579091
Cds2:chr2:132309873
Mad2l1:chr6:66540138
Dusp3:chr11:101972551
Apobec3:chr15:79907541
Kif1c:chr11:70731876
Pkd2:chr5:104504977
Ikbip:chr10:91098466
Ovca2:chr11:75176384
Cds2:chr2:132309884
Slc35e1:chr8:72482670
Slc6a6:chr6:91758167
Rragd:chr4:33019420
Ldb3:chr14:34561712
Slfn5:chr11:82963215
Apobec3:chr15:79907547
Gabpa:chr16:84835466
Fam32a:chr8:72223582
Sntb2:chr8:107018216
2900026A02Rik:chr5:113087781
Eapp:chr12:54672285
Gm49394:chr7:142653260
Bmpr2:chr1:59874208
Haus2:chr2:120621168
Prxl2c:chr13:64290310
Mad2l1:chr6:66540825
Slfn5:chr11:82963228
Mtmr2:chr9:13806326
2900026A02Rik:chr5:113088048
Wipi2:chr5:142669235
Slfn5:chr11:82963686
Eapp:chr12:54671771
Cds2:chr2:132309669
Rbbp4:chr4:129309891
Aqp1:chr6:55348223
Ncl:chr1:86347928
Gm49394:chr7:142653728
Lamp2:chrX:38420487
Arhgef15:chr11:68951957
Igfbp7:chr5:77407731
Psma3:chr12:70995210
Cyb561a3:chr19:10588638
Slfn5:chr11:82963231

### Sheet: Kidney
Up-regulated sites		Down-regulated sites
Adap2:chr11:80178849		Filip1l:chr16:57391496
Selenot:chr3:58590700		Gabpb2:chr3:95183503
Atp1b1:chr1:164437759		Slfn5:chr11:82963686
Rpa1:chr11:75301040		Cox14:chr15:99728210
Galnt2l:chr8:120052486		Copa:chr1:172092348
Nid1:chr13:13511919		Fuz:chr7:44900555
Lactb2:chr1:13625013		Blcap:chr2:157558140
2900026A02Rik:chr5:113087984		Camk1d:chr2:5379353
Lamp2:chrX:38420316		Tmem69:chr4:116552908
Ankrd28:chr14:31700661		Ssbp4:chr8:70597801
Gnl3l:chrX:150985522		Copg2:chr6:30747963
Dusp3:chr11:101972529		Thnsl2:chr6:71139766
Cds2:chr2:132309880		Xpnpep3:chr15:81456160
Taok1:chr11:77530014
Hmg20b:chr10:81346145
Mad2l1:chr6:66540754
Mdc1:chr17:35858605
Ankrd28:chr14:31700662
Slfn5:chr11:82963646
Wdr76:chr2:121544309
Lpl:chr8:68905803
Rasa2:chr9:96540093
Igfbp7:chr5:77407783
Iqgap1:chr7:80712052
2900026A02Rik:chr5:113087943
Lactb2:chr1:13625010
Mad2l1:chr6:66540791
Ankrd28:chr14:31700626
Rragd:chr4:33020417
Prxl2c:chr13:64290310
Agl:chr3:116744694
Psma3:chr12:70994629
Plvap:chr8:71497842
Ankrd13c:chr3:158007429
Ncl:chr1:86345911
Lactb2:chr1:13625006
Gnl3l:chrX:150985529
Slfn5:chr11:82963642
Rnf168:chr16:32299847
Slc35e1:chr8:72482670
Apobec3:chr15:79907541
Hykk:chr9:54947212
Mdc1:chr17:35857734
Ankrd28:chr14:31700629
Mad2l1:chr6:66540753
Mmgt1:chrX:56587643
4930402H24Rik:chr2:130872892
Nfia:chr4:98117441
Slfn5:chr11:82963205
Rbbp4:chr4:129309986
4930481A15Rik:chr19:5415628
Lactb2:chr1:13625015
Prxl2c:chr13:64290180
Igfbp7:chr5:77407731
Bgn:chrX:73495721
Cds2:chr2:132309633
Apobec3:chr15:79907571
Spc24:chr9:21755850
Hykk:chr9:54947213
Gpx3:chr11:54910080
Slfn5:chr11:82963275
4930453N24Rik:chr16:64762650
Eapp:chr12:54672357
Sppl2a:chr2:126891517
Pdk1:chr2:71902944
Sppl2a:chr2:126891538
Klhl24:chr16:20123748
Cbfa2t2:chr2:154537930
Pum2:chr12:8750269
Itpkb:chr1:180424210
Rpa1:chr11:75300578
Sdf4:chr4:156010666
Pxmp4:chr2:154586335
Sppl2a:chr2:126891114
Psma3:chr12:70995210
Atxn3:chr12:101919872
Rpl7l1:chr17:46775081
Htra1:chr7:130985524
Rpa1:chr11:75301000
Fnbp1:chr2:31030384
Mtmr2:chr9:13805848
Wdr76:chr2:121544339
Isoc1:chr18:58678250
Fam32a:chr8:72223582
Xpnpep3:chr15:81454965
Cebpz:chr17:78920260
Rnf146:chr10:29345435
Rnf168:chr16:32300288
Cdh1:chr8:106668720
Sfxn2:chr19:46595175
Selenot:chr3:58590823
Sppl2a:chr2:126891537
Pecam1:chr11:106654633
2900026A02Rik:chr5:113088048
Sntb2:chr8:107018209
Scd1:chr19:44396424
Rpa1:chr11:75300577
Cxcl14:chr13:56289463
Lactb2:chr1:13625036
Zbtb6:chr2:37425912
Gabpb2:chr3:95183561
Septin2:chr1:93509088
Rpa1:chr11:75301015
C330018D20Rik:chr18:56956504

### Sheet: Liver
Up-regulated sites		Down-regulated sites
Txndc17:chr11:72209588		Mier1:chr4:103164739
Arhgdia:chr11:120579091		Heatr3:chr8:88171868
Nid1:chr13:13511919		Mad2l1:chr6:66540754
Slc7a2:chr8:40920522		Usp45:chr4:21836550
Ncl:chr1:86347928		Cln8:chr8:14897468
Sfxn2:chr19:46595159		Gsr:chr8:33697541
Adh1:chr3:138280431		Rbbp4:chr4:129310001
Rpl7l1:chr17:46775081		Mad2l1:chr6:66540753
Cox15:chr19:43735491		BC005537:chr13:24815615
Gnai3:chr3:108109229		4930453N24Rik:chr16:64762650
Rpa1:chr11:75301015		Hjurp:chr1:88272143
Cd81:chr7:143066715		Psma3:chr12:70995180
Klhl24:chr16:20123748		Rpa1:chr11:75301032
Snx30:chr4:59833976		Dffa:chr4:149118197
Zyg11b:chr4:108230620		Sppl2a:chr2:126891471
Rpa1:chr11:75300577		Rbbp4:chr4:129309987
Ankrd28:chr14:31700626		Rbbp4:chr4:129309997
Slc7a2:chr8:40920156		Rpa1:chr11:75300593
Tpd52l2:chr2:181515406		Rbbp4:chr4:129309986
Lactb2:chr1:13625036
Ovca2:chr11:75176344
Lactb2:chr1:13625819
Rpa1:chr11:75300537
Fam49b:chr15:63931616
Lactb2:chr1:13625015
Rpa1:chr11:75300578
Acot4:chr12:84046106
Mrpl24:chr3:87921451
Map3k7:chr4:32022582
Sfxn2:chr19:46595666
Rpa1:chr11:75300623
Lpl:chr8:68905803
Map1lc3a:chr2:155277521
Mdc1:chr17:35858620
Rpa1:chr11:75300618
Bco1:chr8:117133284
Prps1l3:chr12:57239283
Acmsd:chr1:127767626
Lpl:chr8:68905313
Limd1:chr9:123520918
Wipi2:chr5:142669235
Slc35e2:chr4:155621904
Ovca2:chr11:75176383
Iws1:chr18:32102599
Sppl2a:chr2:126891466
Nup155:chr15:8159489
Prxl2c:chr13:64290161
Lactb2:chr1:13625010
Aldh4a1:chr4:139649512
Gabpb2:chr3:95183503
Xpnpep3:chr15:81456130
Aqp1:chr6:55348223
Efr3a:chr15:65873649
Deptor:chr15:55255644
Rbm4b:chr19:4761007
F10:chr8:13055793
Ebna1bp2:chr4:118626823
Pxmp4:chr2:154586335
Zbtb6:chr2:37425912
Scd1:chr19:44396424
Comt:chr16:18407529
Apobec3:chr15:79907547
Slc7a2:chr8:40920142
Apobec3:chr15:79907814
Mkln1:chr6:31515767
Ovca2:chr11:75176432
Ppp1r15b:chr1:133138010
Lactb2:chr1:13625006
Gsta3:chr1:21263864
Slc35e2:chr4:155622558
Sfxn2:chr19:46595175
2900026A02Rik:chr5:113087970
Prxl2c:chr13:64290163
Slc35e2:chr4:155621897
Lactb2:chr1:13625013
Gypc:chr18:32528847
Psma3:chr12:70995210
Calm1:chr12:100207186
Slc35e2:chr4:155621903
Ppp1r15b:chr1:133137544
Ucp2:chr7:100498817
Selenot:chr3:58590700
Mpeg1:chr19:12464262
Amdhd1:chr10:93524252
Lactb2:chr1:13625009
Lamp2:chrX:38420316
Ykt6:chr11:5967429
Rhpn2:chr7:35391298
2900026A02Rik:chr5:113087988
Gsta3:chr1:21263880
Wipi2:chr5:142669236
Plvap:chr8:71497842
Masp1:chr16:23450393

### Sheet: Lung
Up-regulated sites		Down-regulated sites
Eapp:chr12:54671771		Tex10:chr4:48433263
Nol10:chr12:17429859		Pdcd4:chr19:53907519
Phc2:chr4:128752175		Grb10:chr11:11932137
Slfn5:chr11:82963215		Thbs1:chr2:118122918
Cisd2:chr3:135406870		Ahsa2:chr11:23488737
Nlgn2:chr11:69834033		Mdc1:chr17:35857734
Cds2:chr2:132310706		Ovca2:chr11:75177351
Ube2g2:chr10:77645099		Dazap1:chr10:80284458
Ggps1:chr13:14051043		Rpa1:chr11:75300550
Dagla:chr19:10245688		Camk1d:chr2:5379353
Nid1:chr13:13511919		Nub1:chr5:24697133
Map4k2:chr19:6354234		Rpa1:chr11:75301019
Pkd2:chr5:104504977		Cog3:chr14:75719720
Slfn5:chr11:82963686		Pgrmc1:chrX:36605253
Pclaf:chr9:65902572		Rpa1:chr11:75300623
Prxl2c:chr13:64290180		Slc37a3:chr6:39335154
Sppl2a:chr2:126891517		Slfn5:chr11:82963228
Lactb2:chr1:13625010		Ncl:chr1:86345911
2900026A02Rik:chr5:113087943		Copg2:chr6:30747963
Mpeg1:chr19:12464262		Igfbp7:chr5:77407731
2900026A02Rik:chr5:113088015		Pigv:chr4:133662209
Fuz:chr7:44900555		Gm29650:chrY:1048551
Eapp:chr12:54671714		Ncl:chr1:86345916
Azin1:chr15:38491612		Hjurp:chr1:88263988
Tpd52l2:chr2:181515406		Vim:chr2:13580161
Prxl2c:chr13:64290310		Cog3:chr14:75719719
Mier1:chr4:103164739		Blcap:chr2:157558110
Adap2:chr11:80178849		Btbd3:chr2:138279037
Rpa1:chr11:75300584
Wipi2:chr5:142669292
Zc3h7b:chr15:81794122
Wipi2:chr5:142669235
Hdhd2:chr18:76974959
Ovca2:chr11:75176383
Selenop:chr15:3280063
2900026A02Rik:chr5:113087827
Nipa1:chr7:55977620
Nup155:chr15:8158190
Limd1:chr9:123520918
Slco2a1:chr9:103086056
Psma3:chr12:70995210
Kcnk6:chr7:29223098
Xpnpep3:chr15:81456130
Atxn3:chr12:101919872
Limd1:chr9:123520968
Pum2:chr12:8750269
Apobec3:chr15:79907547
Cds2:chr2:132309880
Sfxn2:chr19:46595159
Tmem100:chr11:90036196
Hdhd2:chr18:76974960
Rnf168:chr16:32299847
Gnl3l:chrX:150985523
Prxl2c:chr13:64290163
Sppl2a:chr2:126891471
Ndnf:chr6:65710661
Trappc5:chr8:3679970
Bmpr2:chr1:59874208
Ucp2:chr7:100498817
Myo1h:chr5:114364240
Lrrc58:chr16:37883282
Cds2:chr2:132309669
Calcrl:chr2:84332775
Slfn5:chr11:82963216
C330018D20Rik:chr18:56956548
Mad2l1:chr6:66540791
Iws1:chr18:32102590
Ndnf:chr6:65710605
Nras:chr3:103066090
Eapp:chr12:54671713
Slc35e2:chr4:155621903
Lactb2:chr1:13625819
Ovca2:chr11:75176344
Tent5c:chr3:100468477
Sdf4:chr4:156010666
Ncl:chr1:86347928
Hinfp:chr9:44292778
Ovca2:chr11:75176432
Slc7a2:chr8:40917833
Dusp3:chr11:101972529
Ovca2:chr11:75177459
Sntb2:chr8:107018209
Rpa1:chr11:75300593
Dnal1:chr12:84142984
Bicd2:chr13:49385820
Ppp1r15b:chr1:133138010
Fam20b:chr1:156680065
Gid4:chr11:60444877
Ogdh:chr11:6355673
Sntb2:chr8:107018216
Sh3kbp1:chrX:159973949
Cdh1:chr8:106668723
Pxmp4:chr2:154586335
Slc35e1:chr8:72482670
Zfp324:chr7:12973616
Ndnf:chr6:65710740
Agl:chr3:116744704
2900026A02Rik:chr5:113087969
Csnk1a1:chr18:61588396
Dcp2:chr18:44424703
Lamc1:chr1:153219407
Pcdhgc5:chr18:37840383
Eapp:chr12:54671750
Gabpb2:chr3:95183582
Slc35e2:chr4:155621904
Sppl2a:chr2:126891537
Parg:chr14:32296625
Itpkb:chr1:180424263
Atf7:chr15:102529238
Slfn5:chr11:82963205
Prxl2c:chr13:64290302
Fnbp1:chr2:31026924
Ndnf:chr6:65710647
Apobec3:chr15:79907814
Rpl7l1:chr17:46774937
Sppl2a:chr2:126892804
Slc6a6:chr6:91758167
Sppl2a:chr2:126891464
Slfn5:chr11:82963224
Slfn5:chr11:82963221
Mtmr2:chr9:13805848
Lpl:chr8:68905807
Pxdn:chr12:30017480
Rpa1:chr11:75301007
Mlh3:chr12:85235104
Nf2:chr11:4767141
Iqgap1:chr7:80712390
Selenot:chr3:58590700
2900026A02Rik:chr5:113087988
Nol10:chr12:17429885
Rhpn2:chr7:35391627
Arhgdia:chr11:120579091
Slc35e2:chr4:155621897
Cds2:chr2:132309656
Rbbp4:chr4:129309984
Rnf168:chr16:32300288
Ctsb:chr14:63144541
Fnbp1:chr2:31030943
Pakap:chr4:57895139
Psma3:chr12:70994629
Rpl7l1:chr17:46775081
Plin3:chr17:56279436
Ube2l6:chr2:84809669
Tspan2:chr3:102771031
Slfn5:chr11:82963299
Cpne1:chr2:156072264
Nfia:chr4:98117441
Lactb2:chr1:13625015
Zfp651:chr9:121768700
Galnt2l:chr8:120052486
Mad2l1:chr6:66540740
Htra1:chr7:130985524
Mettl7a1:chr15:100313389
Plvap:chr8:71497842
Slc35e2:chr4:155621968
Rbbp4:chr4:129309891
Wipi2:chr5:142669236
Zyg11b:chr4:108230620
Lpl:chr8:68905803
Dagla:chr19:10245696
Rnf168:chr16:32299839
Rpa1:chr11:75301040
Arhgef15:chr11:68951957
Mad2l1:chr6:66540846
Septin2:chr1:93509088
Nol10:chr12:17429685
Prxl2c:chr13:64290161
Zfp771:chr7:127254322
Ndnf:chr6:65710666
Rpa1:chr11:75300578
2900026A02Rik:chr5:113087496
Pmpca:chr2:26396549
Slfn5:chr11:82963646
2900026A02Rik:chr5:113087995
H2-T24:chr17:36005768
Mier1:chr4:103164712
Sntb2:chr8:107018208
Nup155:chr15:8159489
Lpl:chr8:68905313
Scarf2:chr16:17807704

### Sheet: Retina
Up-regulated sites		Down-regulated sites
Rpa1:chr11:75301032		Pex2:chr3:5563182
Vamp4:chr1:162598198		Gpi1:chr7:34220662
Dnm1:chr2:32309427		Anp32e:chr3:95937913
Clstn1:chr4:149647447		Sh2d5:chr4:138260127
4930447C04Rik:chr12:72909063		Zfhx3:chr8:108960348
Hmg20b:chr10:81346249		Med13:chr11:86268430
Wdr76:chr2:121544309		Bfar:chr16:13702581
Rfx7:chr9:72620730		Cog3:chr14:75719719
Rpa1:chr11:75301040		Hdhd2:chr18:76974952
Psma3:chr12:70994636		Arnt2:chr7:84247728
Mad2l1:chr6:66540281		Sav1:chr12:69981476
Cct5:chr15:31594395		Pgrmc1:chrX:36605253
Rpa1:chr11:75300618
Snhg11:chr2:158381166
Gm42372:chr7:16986714
Gabra3:chrX:72445292
Fam219a:chr4:41518712
C330018D20Rik:chr18:56956562
Btrc:chr19:45526786
Gm29650:chrY:1048565
Hspa4l:chr3:40793189
Luc7l:chr17:26283571
D2hgdh:chr1:93852018
Rbbp4:chr4:129309997
Rpa1:chr11:75300999
Snhg11:chr2:158384964
Ubald1:chr16:4875295
Bri3bp:chr5:125457476
Rpa1:chr11:75300623
Ezh1:chr11:101198300
Ovca2:chr11:75176345
Appbp2:chr11:85189000
Ube2g2:chr10:77645099
Rpa1:chr11:75300561
Psma3:chr12:70995180
Tanc2:chr11:105928080
Map3k7:chr4:32022582
Mkln1:chr6:31515767
Slc35e1:chr8:72482340
Cds2:chr2:132309880
Dagla:chr19:10245696
Rpa1:chr11:75300578
Zfp738:chr13:67658934
Cacna1d:chr14:30066121
Ebna1bp2:chr4:118626808
Mad2l1:chr6:66540126
Ankrd28:chr14:31700626
Ovca2:chr11:75177459
Rpa1:chr11:75301000
Ap2a2:chr7:141632474
Fam219a:chr4:41518514
Cadps:chr14:12822474
Selenot:chr3:58590700
Zfp738:chr13:67658927
Mad2l1:chr6:66540138
Fam32a:chr8:72223582
Ebna1bp2:chr4:118626126
9930104L06Rik:chr4:124944376
Ncl:chr1:86347967
Cyfip2:chr11:46272643
Gdpgp1:chr7:80241948
4930447C04Rik:chr12:72906462
Snhg11:chr2:158384953
Snhg11:chr2:158383625
C330018D20Rik:chr18:56956548
Snhg11:chr2:158383951
4930447C04Rik:chr12:72909061
Mad2l1:chr6:66540711
Rragd:chr4:33020417
Sv2a:chr3:96194788
Tbc1d24:chr17:24176442
Dagla:chr19:10245733
Slc35e2:chr4:155621944
Rpa1:chr11:75300977
Hspa4l:chr3:40793194
Dusp3:chr11:101972669
Meg3:chr12:109546744
4930447C04Rik:chr12:72909374
Dazap2:chr15:100618051
Rpa1:chr11:75300537
Wipi2:chr5:142669236
Kcnab2:chr4:152392481
Bmpr2:chr1:59874208
Agl:chr3:116744693
Psmb1:chr17:15475865
Btrc:chr19:45526776
Psma3:chr12:70994629
Gnl3l:chrX:150984264
Plekhd1:chr12:80723749
Grik5:chr7:25010757
Calm1:chr12:100207186
Gnl3l:chrX:150984261
Meg3:chr12:109563691
Sh2d5:chr4:138260077
C330018D20Rik:chr18:56956934
Ovca2:chr11:75176340
Gm49394:chr7:142653260
Psma3:chr12:70995171
Gabpb2:chr3:95183578
Prxl2c:chr13:64290180
Ift22:chr5:136913099
Tmub2:chr11:102287648
4930447C04Rik:chr12:72909074
Ro60:chr1:143755378
Cds2:chr2:132309669
Wipi2:chr5:142669235
Iws1:chr18:32102542
Rnf168:chr16:32300246
Nol10:chr12:17429885
Plekhd1:chr12:80723768
Mrpl43:chr19:45005230
Snhg11:chr2:158383957
Gabpb2:chr3:95183582
Fam32a:chr8:72223594
Ebna1bp2:chr4:118626141
Tra2a:chr6:49254769
Wipi2:chr5:142669249
Paox:chr7:140136804
Xpnpep3:chr15:81456896
Nop58:chr1:59717839
Nol10:chr12:17429808
Acp2:chr2:91213422
Uvssa:chr5:33418310
AU022252:chr4:119223527
Stam:chr2:14148757
Cadps:chr14:12411582
Rpa1:chr11:75301015
Tbc1d24:chr17:24176489
Slc39a3:chr10:81030439
Rpa1:chr11:75300984
Poc5:chr13:96415222
Plekhd1:chr12:80723769
Gnl3l:chrX:150985529
Ovca2:chr11:75176366
Ap3s2:chr7:79875998
Hspa4l:chr3:40793207
Eapp:chr12:54672285
Ovca2:chr11:75176344
Gm49394:chr7:142653728
Mrpl24:chr3:87921451
Ccser2:chr14:36876308
Rpa1:chr11:75300577
Plekhd1:chr12:80723736
9930104L06Rik:chr4:124944301
Klhl24:chr16:20123748
Ptprn:chr1:75247334
Rpa1:chr11:75300630
Nras:chr3:103066090
Mad2l1:chr6:66540212
Meg3:chr12:109569316
Ybx1:chr4:119294446
Ankrd28:chr14:31700662
Gnl3l:chrX:150985656
Dusp11:chr6:85955371
Slc37a3:chr6:39335154
Ttbk2:chr2:120737001
Blcap:chr2:157558140
Ppp1r7:chr1:93371585
Rnf168:chr16:32300288
Hspa4l:chr3:40794262
Ppp1r15b:chr1:133137983
Klhl24:chr16:20124326
Commd7:chr2:153617285
Sphkap:chr1:83276924
2900026A02Rik:chr5:113087827
Mier1:chr4:103164712
Zyg11b:chr4:108230620
Rragd:chr4:33019420
Tmem186:chr16:8634568
Agtrap:chr4:148079056
Haus2:chr2:120621168
Iws1:chr18:32102599
Csnk2a1:chr2:152273022
Ovca2:chr11:75176384
Ebna1bp2:chr4:118626143
Cbfa2t2:chr2:154537930
Ppp1r7:chr1:93371594
Arf3:chr15:98737112
Atxn3:chr12:101919872
Dnajc18:chr18:35674360
Nfx1:chr4:41012913
Ap3s2:chr7:79875889
Zfp612:chr8:110090585
4930447C04Rik:chr12:72909396
Zyg11b:chr4:108233323
Prkar1b:chr5:139018041
Mad2l1:chr6:66540740
Nf2:chr11:4767141
Grik2:chr10:49244330
Btrc:chr19:45526827
Fnbp1:chr2:31030364
Gm49394:chr7:142653273
Snhg11:chr2:158384950
Slc35e2:chr4:155621903
Ppp1r7:chr1:93371618
Rap1gap2:chr11:74386241
Zfp444:chr7:6193172
Rpl7l1:chr17:46774930
Mfn1:chr3:32561485
Rnf168:chr16:32300332
4930447C04Rik:chr12:72909384
Bri3bp:chr5:125456605
Dnm1:chr2:32309268
Zfp597:chr16:3863121
Lactb2:chr1:13625010
Erich1:chr8:14028025
Bbs1:chr19:4887682
Meg3:chr12:109559014
Plekhd1:chr12:80723738
Pkd2:chr5:104504977
4930447C04Rik:chr12:72909387
Grik5:chr7:25010305
4930447C04Rik:chr12:72909407
Ppp1r7:chr1:93371629
Tor1a:chr2:30961125
Pigv:chr4:133662209
Parg:chr14:32296625
Dnajc5:chr2:181553743
Malt1:chr18:65477091
Grcc10:chr6:124740275
Gdpgp1:chr7:80241949
Ankrd28:chr14:31700629
Mad2l1:chr6:66540270
Agl:chr3:116744704
Wipi2:chr5:142669292
Pofut1:chr2:153266344
Bfar:chr16:13702637
Pigv:chr4:133661581
Cds2:chr2:132309656
Sdf4:chr4:156010666
Calm3:chr7:16916290
2010315B03Rik:chr9:124292288
Jmjd4:chr11:59456201
Rpa1:chr11:75300593
Ppp1r15b:chr1:133138010
Slc35e2:chr4:155621904
Rhpn2:chr7:35391298
Btrc:chr19:45526840
Mad2l1:chr6:66540081
Wdr89:chr12:75633130
Lsm11:chr11:45930598
Nup155:chr15:8159489
Spock2:chr10:60133279
Plekhd1:chr12:80723797
Tsr1:chr11:74904583
Psmd9:chr5:123248666
Slc25a51:chr4:45405118
Rpa1:chr11:75300545
Hjurp:chr1:88263988
Blcap:chr2:157558160
Ovca2:chr11:75176432
Ebna1bp2:chr4:118626125
Cds2:chr2:132309884
Tbc1d24:chr17:24176488
Sv2a:chr3:96194692
Rhpn2:chr7:35391301
Gm29609:chr5:31173480
Zfp760:chr17:21724309
Prxl2c:chr13:64290310
Zfp324:chr7:12973621
Xpnpep3:chr15:81456130
Rpa1:chr11:75301007
Nlgn2:chr11:69834033
Dnajc16:chr4:141760706
Dnajc16:chr4:141760701
Ap3s2:chr7:79875881
Klf16:chr10:80567359
Stam:chr2:14148681
Mad2l1:chr6:66540791
4930447C04Rik:chr12:72906957
Ovca2:chr11:75177471
Gnl3l:chrX:150985462
Rhpn2:chr7:35391627
Psma3:chr12:70995129
Rpa1:chr11:75300565
Nup155:chr15:8158190
Mdc1:chr17:35857734
Eapp:chr12:54671755
Gnl3l:chrX:150985454
Mdc1:chr17:35858620
Gnl3l:chrX:150985497
4930447C04Rik:chr12:72909339
